# Differential Expression Analysis for Longitudinal Single-Cell RNA-Sequencing Studies Using REBEL

**DOI:** 10.64898/2026.05.06.723139

**Authors:** Elizabeth A. Wynn, Kara J. Mould, Brian E. Vestal, Camille M. Moore

## Abstract

Longitudinal scRNA-seq experiments offer a powerful approach for dissecting temporal gene expression dynamics in individual cell types. However, few methods have been developed specifically to address the unique statistical challenges of repeated measures in scRNA-seq data. Here, we introduce a novel method, REBEL (Repeated measures Empirical Bayes differential Expression analysis using Linear mixed models), for analyzing cell type-specific differential expression in repeated measures scRNA-seq experiments. Using simulation studies, we demonstrate that, relative to conventional repeated measures analysis methods and other scRNA-seq approaches, REBEL controls the false discovery rate and exhibits competitive power across a range of simulation scenarios. We further validate REBEL by analyzing a longitudinal scRNA-seq dataset from patients with B-cell lymphoma receiving chimeric antigen receptor (CAR)-T cell therapy. REBEL is implemented as an R package, available at https://github.com/ewynn610/REBEL.
