## Supplemental Table 1 for "Differential Expression Analysis for Longitudinal Single-Cell RNA-Sequencing Studies Using REBEL"

### Sheet: Upregulated at 6 months
Term	Overlap	P.value	Adjusted.P.value	Odds.Ratio	Combined.Score	Genes
Effector CD8+ Memory T (Tem) Cell Peripheral Blood Human	13/77	3.30407e-21	9.18531e-19	112.21	5291.71	CX3CR1;SRPK2;ITGAM;FGFBP2;FCRL6;PLEK;FUT11;GAB3;PRSS23;GZMH;TPST2;MYO1F;CEP78
Cytotoxic CD4+ T Cell Liver Human	11/85	1.06695e-16	1.48305e-14	77.755	2859.56	ZNF683;CX3CR1;FGFBP2;FCRL6;PLEK;FUT11;NKG7;PRSS23;MYO1F;CEP78;GZMH
Effector CD8 T Cell Blood Human	4/8	2.20896e-09	2.04697e-07	443.267	8834.63	CX3CR1;FGFBP2;NKG7;GZMH
Cytotoxic CD8+ T Cell Blood Human	3/7	4.80325e-07	3.33826e-05	325.223	4731.6	FGFBP2;NKG7;GZMH
CD4+ Recently Activated Effector Memory Or Effector T Cell (CTL) Blood Human	3/11	2.24885e-06	0.000125036	162.579	2114.35	CX3CR1;NKG7;GZMH
CD8+ Recently Activated Effector Memory Or Effector T Cell (CTL) Blood Human	3/13	3.88461e-06	0.000179987	130.05	1620.23	CX3CR1;FGFBP2;GZMH
Natural Killer Cell Blood Human	4/56	1.06323e-05	0.000422252	34.0154	389.531	ZNF683;ITGAM;FGFBP2;NKG7
Microglial Cell Brain Mouse	9/658	2.70426e-05	0.000939732	6.69176	70.3845	TPST2;CX3CR1;ITGAM;PLEK;ITGB2;TAP2;DNASE2;CTSC;MYO1F
Activated CD8+ T Cell Peripheral Blood Human	2/5	5.85244e-05	0.00143332	282.95	2757.65	NKG7;GZMH
Cytotoxic T Cell Brain Human	2/5	5.85244e-05	0.00143332	282.95	2757.65	NKG7;GZMH
Natural Killer Cell Bone Marrow Human	3/34	7.83902e-05	0.00143332	41.9074	396.185	CX3CR1;FGFBP2;NKG7
Myeloid Cell Liver Mouse	2/6	8.76494e-05	0.00143332	212.202	1982.43	ITGAM;MYO1F
Finally Highly Effector (TEMRA) Memory T Cell Blood Human	2/6	8.76494e-05	0.00143332	212.202	1982.43	NKG7;GZMH
Natural Killer Cell Nasal Polyp Human	2/6	8.76494e-05	0.00143332	212.202	1982.43	ZNF683;GZMH
CD8+ T Cell Nasal Polyp Human	2/6	8.76494e-05	0.00143332	212.202	1982.43	ZNF683;GZMH
Macrophage Colon Epithelium Human	2/6	8.76494e-05	0.00143332	212.202	1982.43	CX3CR1;ITGAM
Macrophage Colon Mouse	2/6	8.76494e-05	0.00143332	212.202	1982.43	CX3CR1;ITGAM
CD8+ T Cell Skin Human	2/7	0.000122517	0.00189221	169.753	1529.01	CX3CR1;NKG7
Tissue Resident Memory T(TRM) Cell Ectocervix Human	2/8	0.000163101	0.0022671	141.454	1233.64	ITGB2;ITGB7
Lymphocyte Blood Human	2/8	0.000163101	0.0022671	141.454	1233.64	CX3CR1;NKG7
Natural Killer Cell Spleen Mouse	4/114	0.000174052	0.00230412	16.0331	138.785	ITGAM;MIEN1;NFATC3;NKG7
Natural Killer Cell Peripheral Blood Human	3/46	0.000194792	0.00246147	30.1941	257.966	CX3CR1;NKG7;PRSS23
Effector Memory CD8+ T Cell Liver Human	2/10	0.000261308	0.00302682	106.08	875.138	CX3CR1;FGFBP2
Memory CD8+ T Cell Blood Human	2/10	0.000261308	0.00302682	106.08	875.138	FGFBP2;GZMH
T Cell Lung Human	3/52	0.000280679	0.00312115	26.4889	216.634	CX3CR1;NKG7;GZMH
GZMB+ T Cell Bile Duct Human	2/11	0.000318877	0.00328325	94.2884	759.088	LAIR2;GZMH
Dendritic Cell Kidney Mouse	2/11	0.000318877	0.00328325	94.2884	759.088	CX3CR1;ITGAM
Macrophage Spleen Mouse	4/141	0.000392069	0.00389269	12.8558	100.842	CX3CR1;ITGAM;GNB2;CTNNBL1
Foxp3+ Regulatory T Cell Bile Duct Human	2/13	0.000450813	0.00417753	77.1373	594.301	LAIR2;GZMH
CD8+ T Cell Bile Duct Human	2/13	0.000450813	0.00417753	77.1373	594.301	LAIR2;GZMH
Monocyte-dendritic Cell Bone Marrow Mouse	2/14	0.000525126	0.0047092	70.7057	533.96	CX3CR1;ITGAM
Monocyte Kidney Mouse	2/15	0.000604968	0.00525566	65.2635	483.624	CX3CR1;ITGAM
Natural Killer Cell Undefined Human	3/71	0.00070257	0.00591862	19.0694	138.458	NKG7;CD226;IL12RB1
Cytotoxic Cell Stomach Human	2/17	0.00078113	0.00620441	56.556	404.645	NKG7;GZMH
Macrophage Heart Mouse	2/17	0.00078113	0.00620441	56.556	404.645	ITGAM;CTSC
Natural Killer Cell Liver Human	2/18	0.000877399	0.00659235	53.0186	373.174	CX3CR1;NKG7
CD8+ T Cell Peripheral Blood Human	2/18	0.000877399	0.00659235	53.0186	373.174	FGFBP2;NKG7
Natural Killer Cell Lung Human	2/19	0.00097909	0.00691147	49.8974	345.733	FGFBP2;NKG7
Macrophage Intestine Human	2/19	0.00097909	0.00691147	49.8974	345.733	ITGAM;CTSC
Secretory Cell Lung Human	3/80	0.000994455	0.00691147	16.8329	116.371	PRR5L;PRSS23;CTSC
Microglial Cell Embryonic Prefrontal Cortex Human	6/476	0.00103478	0.00701629	5.78357	39.7538	CX3CR1;ITGAM;PLEK;ITGB2;CTSC;MYO1F
CD1C-CD141- Dendritic Cell Blood Human	5/321	0.00110387	0.00730659	7.06092	48.0773	CX3CR1;RAB37;AGTRAP;DNASE2;IL12RB1
Myeloid Cell Brain Human	2/24	0.00156799	0.0101372	38.5474	248.938	CX3CR1;ITGAM
Macrophage Kidney Mouse	3/101	0.00194577	0.0122613	13.2118	82.4697	CX3CR1;ITGAM;CTSC
Natural Killer Cell Spleen Human	2/27	0.00198475	0.0122613	33.9166	211.038	CX3CR1;NKG7
Fibrocartilage Chondrocyte Articular Cartilage Human	3/111	0.00254588	0.015386	11.9825	71.5747	SCP2;BLOC1S1;PRSS23
Microglial Cell Hippocampus Mouse	2/31	0.002613	0.0154556	29.2326	173.854	CX3CR1;ITGAM
Neutrophil Undefined Human	2/32	0.00278286	0.0161174	28.2567	166.27	ITGAM;ITGB2
T Cell Undefined Mouse	2/35	0.00332272	0.0184743	25.6841	146.578	CX3CR1;IL12RB1
Natural Killer Cell Skin Human	2/35	0.00332272	0.0184743	25.6841	146.578	CX3CR1;NKG7
Natural Killer Cell Kidney Mouse	2/36	0.00351269	0.0191476	24.9274	140.874	ITGB2;NKG7
Monocyte Lung Human	2/39	0.00411231	0.0219851	22.9028	125.823	CX3CR1;ITGAM
T Cell Blood Human	2/45	0.00544307	0.0282934	19.7011	102.71	NKG7;GZMH
Brush Cell (Tuft Cell) Lung Mouse	4/290	0.00549584	0.0282934	6.11189	31.8048	RAP2A;SCP2;ITGB7;ASCL2
Paneth Cell Large Intestine Human	4/314	0.00724927	0.0366418	5.63183	27.7472	ITGAM;PLEK;ITGB2;CTSC
T Helper1 (Th1) Cell Undefined Mouse	1/5	0.0121912	0.0418891	103.891	457.85	IL12RB1
Tumor Associated Macrophage (TAM) Brain Human	1/5	0.0121912	0.0418891	103.891	457.85	CX3CR1
Glial Cell Brain Human	1/5	0.0121912	0.0418891	103.891	457.85	ITGAM
Natural Killer T (NKT) Cell Peripheral Blood Human	1/5	0.0121912	0.0418891	103.891	457.85	ZNF683
Natural Killer T(NKT) Cell Kidney Human	1/5	0.0121912	0.0418891	103.891	457.85	NKG7
Natural Killer T(NKT) Cell Venous Blood Human	1/5	0.0121912	0.0418891	103.891	457.85	NKG7
Natural Killer Cell Lymph Human	1/5	0.0121912	0.0418891	103.891	457.85	NKG7
CD4-CD28+ T Cell Peripheral Blood Human	1/5	0.0121912	0.0418891	103.891	457.85	ITGB2
CD4-CD28- T Cell Peripheral Blood Human	1/5	0.0121912	0.0418891	103.891	457.85	ITGB2
Homeostatic Microglial Cell Brain Human	1/5	0.0121912	0.0418891	103.891	457.85	CX3CR1
Neutrophil Liver Human	1/5	0.0121912	0.0418891	103.891	457.85	ITGAM
Intestinal Stem Cell Small Intestine Mouse	1/5	0.0121912	0.0418891	103.891	457.85	ASCL2
M1 Macrophage Heart Mouse	1/5	0.0121912	0.0418891	103.891	457.85	ITGAM
M1 Microglial Cell Frontal Cortex Human	1/5	0.0121912	0.0418891	103.891	457.85	CX3CR1
Cytotoxic Double-Positive T Cell Liver Human	1/5	0.0121912	0.0418891	103.891	457.85	GZMH
Macrophage Alveolus Mouse	1/5	0.0121912	0.0418891	103.891	457.85	CX3CR1
Macrophage Muscle Mouse	1/5	0.0121912	0.0418891	103.891	457.85	ITGAM
Macrophage Sciatic Nerve Mouse	1/5	0.0121912	0.0418891	103.891	457.85	ITGAM
Effector CD8+ T Cell Blood Human	1/5	0.0121912	0.0418891	103.891	457.85	CX3CR1
Microglial Cell Dorsal Skin Mouse	1/5	0.0121912	0.0418891	103.891	457.85	CX3CR1
Monocyte Bone Marrow Mouse	2/69	0.0124262	0.0418891	12.6288	55.4144	ITGAM;CTSC
Monocyte Fetal Kidney Human	6/796	0.0127068	0.0418891	3.38434	14.7747	ITGAM;GNB2;PLEK;ITGB2;AGTRAP;MYO1F
Macrophage Lung Human	2/72	0.0134757	0.0418891	12.0857	52.0516	CX3CR1;ITGAM
Monocyte Aorta Mouse	1/6	0.0146119	0.0418891	83.1083	351.209	ITGAM
Monocyte Blood Mouse	1/6	0.0146119	0.0418891	83.1083	351.209	ITGAM
Myeloid Cell Lung Human	1/6	0.0146119	0.0418891	83.1083	351.209	ITGAM
Myeloid Cell Skin Mouse	1/6	0.0146119	0.0418891	83.1083	351.209	ITGAM
CD16+ Monocyte Peripheral Blood Human	1/6	0.0146119	0.0418891	83.1083	351.209	CX3CR1
CD4+ Cytotoxic T2 Cell Peripheral Blood Human	1/6	0.0146119	0.0418891	83.1083	351.209	NKG7
CD40LG+ T Helper Cell Bile Duct Human	1/6	0.0146119	0.0418891	83.1083	351.209	GZMH
CD56dim Natural Killer Cell Peripheral Blood Human	1/6	0.0146119	0.0418891	83.1083	351.209	CX3CR1
CD8+ T Cell Thymus Mouse	1/6	0.0146119	0.0418891	83.1083	351.209	NKG7
IL7R T Helper Cell Bile Duct Human	1/6	0.0146119	0.0418891	83.1083	351.209	GZMH
Invariant Natural Killer T (iNKT)1 Cell Thymus Mouse	1/6	0.0146119	0.0418891	83.1083	351.209	NKG7
Kupffer Cell Liver Human	1/6	0.0146119	0.0418891	83.1083	351.209	ITGB2
Lymphocyte Undefined Human	1/6	0.0146119	0.0418891	83.1083	351.209	NKG7
Cytotoxic Cell Pancreas Human	1/6	0.0146119	0.0418891	83.1083	351.209	GZMH
Cytotoxic Lymphocyte Soft Tissue Human	1/6	0.0146119	0.0418891	83.1083	351.209	FGFBP2
Microglial Cell Hypothalamus Mouse	1/6	0.0146119	0.0418891	83.1083	351.209	CX3CR1
Brush Cell (Tuft Cell) Lung Human	2/76	0.0149328	0.0418891	11.4301	48.0545	NFATC3;ASCL2
Neuroendocrine Cell Lung Human	2/78	0.0156858	0.0418891	11.1282	46.2377	NFATC3;ASCL2
T Cell Undefined Human	2/79	0.0160683	0.0418891	10.9831	45.3703	CX3CR1;IL12RB1
Retinoid Acid Signaling-Responsive Fetal Germ Cell Fetal Gonad Human	3/218	0.0162881	0.0418891	5.98665	24.649	BLOC1S1;NOL12;MYO1F
Myeloid Cell Pancreas Human	1/7	0.0170269	0.0418891	69.2535	282.067	ITGAM
T Cell Spleen Human	1/7	0.0170269	0.0418891	69.2535	282.067	CX3CR1
Naive CD8+ T Cell Bile Duct Human	1/7	0.0170269	0.0418891	69.2535	282.067	GZMH
Natural Killer T(NKT) Cell Skin Human	1/7	0.0170269	0.0418891	69.2535	282.067	NKG7
Natural Killer Cell Adipose Tissue Human	1/7	0.0170269	0.0418891	69.2535	282.067	NKG7
Granulocyte Bone Marrow Mouse	1/7	0.0170269	0.0418891	69.2535	282.067	ITGAM
Natural Killer Cell Testis Human	1/7	0.0170269	0.0418891	69.2535	282.067	GZMH
Immune Cell Fetal Kidney Human	1/7	0.0170269	0.0418891	69.2535	282.067	NKG7
Interstitial Macrophage Lung Mouse	1/7	0.0170269	0.0418891	69.2535	282.067	CX3CR1
Cytotoxic Lymphocyte Brain Human	1/7	0.0170269	0.0418891	69.2535	282.067	ZNF683
Cytotoxic T Cell Colorectum Human	1/7	0.0170269	0.0418891	69.2535	282.067	NKG7
Macrophage Ascending Aorta Mouse	1/7	0.0170269	0.0418891	69.2535	282.067	ITGAM
Polymorphonuclear Myeloid-Derived suppressor(PMN-MDSC) Cell Peripheral Blood Human	1/7	0.0170269	0.0418891	69.2535	282.067	ITGAM
Macrophage Breast Mouse	1/7	0.0170269	0.0418891	69.2535	282.067	ITGAM
Microglial Cell Retina Mouse	1/7	0.0170269	0.0418891	69.2535	282.067	CX3CR1
Monocyte Lung Mouse	1/8	0.019436	0.0432256	59.3571	233.905	ITGAM
Myeloid Cell Undefined Human	1/8	0.019436	0.0432256	59.3571	233.905	ITGAM
GZMK+ T Cell Bile Duct Human	1/8	0.019436	0.0432256	59.3571	233.905	GZMH
CD4+ Cytotoxic T1 Cell Peripheral Blood Human	1/8	0.019436	0.0432256	59.3571	233.905	NKG7
CD8+ T Cell Breast Human	1/8	0.019436	0.0432256	59.3571	233.905	GZMH
Interstitial Cell Fetal Kidney Human	1/8	0.019436	0.0432256	59.3571	233.905	PRSS23
Intestinal Stem Cell Small Intestine Human	1/8	0.019436	0.0432256	59.3571	233.905	ASCL2
Conventional Dendritic cell(cDC) Pancreas Mouse	1/8	0.019436	0.0432256	59.3571	233.905	ITGAM
Cytotoxic CD8+ T Cell Undefined Human	1/8	0.019436	0.0432256	59.3571	233.905	NKG7
Macrophage Aorta Mouse	1/8	0.019436	0.0432256	59.3571	233.905	ITGAM
Megakaryocyte Fetal Kidney Human	1/8	0.019436	0.0432256	59.3571	233.905	PLEK
Endothelial Cell Testis Human	1/8	0.019436	0.0432256	59.3571	233.905	PRSS23
Stem Cell Intestine Human	1/9	0.0218393	0.0459949	51.9349	198.601	ASCL2
Naive IL7R+ T Cell Bile Duct Human	1/9	0.0218393	0.0459949	51.9349	198.601	GZMH
CD8+ T Cell Intestine Mouse	1/9	0.0218393	0.0459949	51.9349	198.601	CX3CR1
Neutrophil Brain Human	1/9	0.0218393	0.0459949	51.9349	198.601	ITGAM
M2 Macrophage Heart Mouse	1/9	0.0218393	0.0459949	51.9349	198.601	CX3CR1
Microglial Cell Spinal Cord Mouse	1/9	0.0218393	0.0459949	51.9349	198.601	CX3CR1
Microglial Cell Undefined Human	1/9	0.0218393	0.0459949	51.9349	198.601	CX3CR1
B Cell Undefined Human	2/96	0.0231648	0.0471178	8.98914	33.8452	ITGB2;IL12RB1
Sertoli Cell Fetal Gonad Human	4/449	0.0239935	0.0471178	3.89633	14.5332	TPST2;SRPK2;BLOC1S1;CDK2AP2
AXL+ SIGLEC6+ Dendritic Cell Undefined Human	1/10	0.0242369	0.0471178	46.162	171.717	CX3CR1
Monocyte-derived Dendritic Cell Undefined Human	1/10	0.0242369	0.0471178	46.162	171.717	CD226
Myeloid Cell Colon Human	1/10	0.0242369	0.0471178	46.162	171.717	NKG7
CD16+ Monocyte Blood Human	1/10	0.0242369	0.0471178	46.162	171.717	CX3CR1
Natural Killer Cell Intestine Mouse	1/10	0.0242369	0.0471178	46.162	171.717	NKG7
Hematopoietic Cell Transformed Artery Human	1/10	0.0242369	0.0471178	46.162	171.717	NKG7
KLRF+ Natural Killer Cell Bile Duct Human	1/10	0.0242369	0.0471178	46.162	171.717	GZMH
Effector Memory CD8+ T Cell Blood Human	1/10	0.0242369	0.0471178	46.162	171.717	FGFBP2
Microglial Cell White Matter Mouse	1/10	0.0242369	0.0471178	46.162	171.717	CX3CR1
CD141+CLEC9A+ Dendritic Cell Blood Human	2/102	0.0259259	0.0499433	8.44723	30.8536	FCRL6;PPM1M
Exhausted CD8+ T Cell Liver Human	3/261	0.0260496	0.0499433	4.97801	18.1585	PPM1M;ACTN4;PTMS

### Sheet: Downregulated at 6 months
Term	Overlap	P.value	Adjusted.P.value	Odds.Ratio	Combined.Score	Genes
Naive CD8+ T Cell Peripheral Blood Human	11/97	1.34199e-10	7.0186e-08	18.5907	422.599	BEX4;NELL2;PIK3IP1;THAP7;MYC;GPR183;CAMK4;TCF7;RCAN3;BACH2;FOXP1
Memory CD8+ T Cell Undefined Human	5/8	1.10197e-09	2.88166e-07	232.981	4805.51	SATB1;GPR183;TCF7;LTB;IL7R
Naive CD8+ T Cell Blood Human	6/19	3.56747e-09	6.21929e-07	64.9427	1263.23	NELL2;MYC;TCF7;RCAN3;IL7R;FOXP1
Naive CD8+ T Cell Undefined Human	5/10	4.90052e-09	6.40743e-07	139.775	2674.44	SATB1;GPR183;TCF7;LTB;IL7R
T Cell Kidney Mouse	6/22	9.63409e-09	1.00773e-06	52.758	973.805	RPS16;SATB1;RPLP1;LTB;IL7R;TPT1
Naive CD8+ T Cell Bone Marrow Human	4/7	9.6372e-08	8.40043e-06	185.082	2990	NELL2;TCF7;IL7R;FOXP1
Naive CD4+ T Cell Peripheral Blood Human	6/37	2.74146e-07	2.04826e-05	27.2093	411.122	NELL2;SATB1;MYC;GPR183;TCF7;IL7R
Microglial Cell Brain Human	14/360	4.46981e-07	2.92214e-05	5.93459	86.7682	IFNGR1;RPLP1;RPL13A;FOXP1;EEF1A1;RPS16;FTH1;RPL27A;GPR183;MAFF;RPLP2;RPS20;PABPC1;TPT1
Mitotic Arrest Phase Fetal Germ Cell Fetal Gonad Human	21/956	6.92389e-06	0.000402355	3.37219	40.0634	TSPYL2;DCTN6;SATB1;USP3;PABPC4;TCF7;ZBTB43;JMJD1C;MACO1;FOXP1;NELL2;ARL4A;ABLIM1;SYPL1;RASGEF1B;STK17B;NINJ1;PDCD4;YPEL5;ZNF267;BIRC2
Regulatory T (Treg) Cell Liver Human	13/411	1.11391e-05	0.000582574	4.74227	54.0859	TSPYL2;GABARAPL1;P2RY10;DDX24;GADD45A;RHBDD2;FOXO1;SEC14L1;SPOCK2;NINJ1;SNX9;PIM2;BIRC3
Paneth Cell Large Intestine Human	11/314	2.13303e-05	0.000919177	5.21865	56.1285	SLC7A5;GPR132;PFKFB3;RASGEF1B;IFNGR1;NINJ1;PDE4B;ABCG1;ZNF267;GNL3;BIRC3
CD4+ T Cell Stomach Human	4/24	2.65471e-05	0.000919177	27.7385	292.269	TCF7;LTB;IL7R;RPL9
T Cell Bone Marrow Human	4/24	2.65471e-05	0.000919177	27.7385	292.269	NELL2;CAMK4;RCAN3;IL7R
Naive CD8 T Cell Spleen Human	3/9	3.16352e-05	0.000919177	68.9132	714.026	MYC;RCAN3;TCF7
Naive CD8+ T Cell Liver Human	3/9	3.16352e-05	0.000919177	68.9132	714.026	MYC;RCAN3;TCF7
Central Memory CD8+ T Cell Liver Human	3/9	3.16352e-05	0.000919177	68.9132	714.026	MYC;RCAN3;TCF7
Central Memory CD8+ T Cell Spleen Human	3/9	3.16352e-05	0.000919177	68.9132	714.026	MYC;RCAN3;TCF7
Effector Memory T Cell Undefined Human	3/9	3.16352e-05	0.000919177	68.9132	714.026	LTB;IL7R;CD44
Memory T Cell Blood Human	3/10	4.49496e-05	0.00118211	59.0655	591.244	KLRB1;IL7R;CD44
Transit Amplifying (TA) Cell Intestinal Crypt Mouse	7/128	4.52049e-05	0.00118211	8.15372	81.5723	EEF1A1;RPS16;FTH1;RPL27A;RPLP1;RPL13A;RPS20
Goblet Cell Intestinal Crypt Mouse	10/284	4.88917e-05	0.00121764	5.21578	51.7713	EEF1A1;RPS16;FTH1;RPL27A;RPLP1;RCAN3;RPL13A;RPS20;RPL9;FAM107B
Stage II Neutrophil Bone Marrow Mouse	6/91	5.67548e-05	0.00134922	9.89637	96.7545	BTG1;STK17B;NINJ1;RARA;FXYD5;TBC1D15
Central Memory CD8+ T Cell Blood Human	3/11	6.14729e-05	0.00139784	51.6797	501.134	MYC;RCAN3;TCF7
CD4+ T Cell Peripheral Blood Human	4/31	7.55296e-05	0.00163986	20.5398	194.943	TCF7;LTB;IL7R;CD44
Monocyte Fetal Kidney Human	17/796	7.88875e-05	0.00163986	3.20192	30.2501	BTG1;IFNGR1;USP3;JMJD1C;GPCPD1;SELENOK;SDCBP;SERP1;STK17B;NINJ1;NUP98;FXYD5;VIM;YPEL5;SKIL;ZNF267;CD44
Effector Memory T Cell Blood Human	3/12	8.15225e-05	0.00163986	45.9352	432.463	KLRB1;LTB;IL7R
Memory CD4+ T Cell Peripheral Blood Human	3/13	0.000105409	0.00204181	41.3396	378.574	KLRB1;GPR183;IL7R
Stem Cell Ovary Human	3/15	0.000165896	0.0030987	34.4462	299.825	TCF7;IL7R;CD44
Mesenchymal Cell Ovary Human	3/17	0.000245273	0.00442338	29.5223	245.423	ZEB1;VIM;CD44
Progenitor Cell Brain Human	3/18	0.000292746	0.00510354	27.5528	224.175	TCF7;VIM;IL7R
Mesenchymal Cell Lung Human	3/20	0.000404601	0.00682601	24.3088	189.915	ZEB1;VIM;CD44
T Cell Peripheral Blood Human	4/48	0.000423971	0.00692928	12.5931	97.7963	KLRB1;TCF7;LTB;IL7R
Schwalie Et al.Nature.G3 Adipose Tissue Mouse	7/188	0.000488226	0.00709165	5.43425	41.4347	GABARAPL1;SERP1;IFNGR1;MYC;FTH1;SPOCK2;CD44
Naive CD8+ T Cell Spleen Mouse	2/5	0.000528823	0.00709165	91.2644	688.577	TCF7;IL7R
Cancer Stem Cell Soft Tissue Human	2/5	0.000528823	0.00709165	91.2644	688.577	MYC;CD44
Effector Memory T Cell Brain Human	2/5	0.000528823	0.00709165	91.2644	688.577	TCF7;IL7R
Effector Memory T Cell Liver Human	2/5	0.000528823	0.00709165	91.2644	688.577	LTB;IL7R
Effector Memory T Cell Spleen Human	2/5	0.000528823	0.00709165	91.2644	688.577	LTB;IL7R
T Follicular helper(Tfh) Cell Spleen Human	2/5	0.000528823	0.00709165	91.2644	688.577	GPR183;LTB
Macrophage Brain Human	5/94	0.000650465	0.00850483	7.81928	57.3765	GPR132;IFNGR1;TCF7;PDE4B;FXYD5
Gonadal Endothelial Cell Fetal Gonad Human	11/466	0.000673737	0.00859426	3.44825	25.1815	NELL2;RALA;ZEB1;LUZP1;PDE4B;ZDHHC7;FXYD5;VIM;ABCG1;ZNF267;FAM107B
Activated Langerhans Cell Skin Human	2/6	0.000789409	0.00878427	68.4448	488.985	STK17B;LMNA
CD4+ T Cell Liver Human	2/6	0.000789409	0.00878427	68.4448	488.985	LTB;IL7R
Quiescent T Stem Cell Skin Human	2/6	0.000789409	0.00878427	68.4448	488.985	TCF7;IL7R
Epithelial-mesenchymal Cell Bladder Human	2/6	0.000789409	0.00878427	68.4448	488.985	ZEB1;VIM
Innate Lymphoid Cell Spleen Human	2/6	0.000789409	0.00878427	68.4448	488.985	KLRB1;IL7R
Innate Lymphoid Cell Undefined Human	2/6	0.000789409	0.00878427	68.4448	488.985	KLRB1;IL7R
Mesenchymal Cell Breast Human	3/27	0.000999759	0.0108932	17.2127	118.905	ZEB1;VIM;CD44
Mucosa-associated Invariant T (MAIT) Cell Peripheral Blood Human	2/7	0.00109984	0.0112788	54.7531	373.01	KLRB1;IL7R
Mesenchymal Cell Breast Mouse	2/7	0.00109984	0.0112788	54.7531	373.01	ZEB1;VIM
Mesenchymal Stem Cell Lung Human	2/7	0.00109984	0.0112788	54.7531	373.01	VIM;CD44
Mesenchymal Cell Liver Human	4/64	0.00126424	0.0127153	9.22751	61.5778	ZEB1;RHBDD2;VIM;CD44
Naive CD4 T Cell Blood Human	2/8	0.00145939	0.0129367	45.6253	297.921	MYC;TCF7
Naive CD4 T Cell Liver Human	2/8	0.00145939	0.0129367	45.6253	297.921	MYC;TCF7
Naive CD4 T Cell Spleen Human	2/8	0.00145939	0.0129367	45.6253	297.921	MYC;TCF7
Central Memory CD4+ T Cell Liver Human	2/8	0.00145939	0.0129367	45.6253	297.921	MYC;TCF7
Central Memory CD4+ T Cell Spleen Human	2/8	0.00145939	0.0129367	45.6253	297.921	MYC;TCF7
Claudin-low Cell Bladder Human	2/8	0.00145939	0.0129367	45.6253	297.921	ZEB1;VIM
Immune Cell Breast Mouse	2/8	0.00145939	0.0129367	45.6253	297.921	P2RY10;STK17B
Exhausted CD4+ T Cell Liver Human	5/116	0.001671	0.0145656	6.26253	40.0447	ZEB1;RHBDD2;RNF19A;SPOCK2;GSPT1
T Follicular helper(Tfh) Cell Liver Human	2/9	0.00186733	0.0157518	39.1054	245.709	GPR183;LTB
Mesenchymal Cell Pancreas Human	2/9	0.00186733	0.0157518	39.1054	245.709	ZEB1;VIM
Schwalie Et al.Nature.P2 Adipose Tissue Mouse	6/178	0.00205156	0.0169822	4.86912	30.1358	BTG1;USP3;ARID5A;NUP98;TBC1D15;GNL3
CD8 T Cell Stomach Human	3/35	0.00214307	0.0169822	12.9043	79.3036	ZEB1;GADD45A;LEPROTL1
Cancer Cell Lymph Human	3/35	0.00214307	0.0169822	12.9043	79.3036	ITPKB;PIM2;FOXP1
Cancer Stem Cell Breast Human	3/35	0.00214307	0.0169822	12.9043	79.3036	MYC;VIM;CD44
Central Memory CD4+ T Cell Blood Human	2/10	0.00232292	0.017866	34.2155	207.515	MYC;TCF7
Germinal Center B Cell Undefined Human	2/10	0.00232292	0.017866	34.2155	207.515	BACH2;FOXO1
T Cell Liver Mouse	2/11	0.00282547	0.0214163	30.4123	178.492	TCF7;IL7R
Cancer Cell Brain Human	3/39	0.00292902	0.021884	11.4682	66.8948	KLRB1;VIM;CD44
CD4+ T Cell Blood Human	3/40	0.00314962	0.0232007	11.1577	64.2734	KLRB1;LTB;IL7R
Stem Cell Lung Human	2/12	0.00337426	0.0245103	27.3697	155.777	MYC;CD44
Mitotic Fetal Germ Cell Fetal Gonad Human	12/665	0.00374296	0.026816	2.61358	14.6044	EEF1A1;SDCBP;GABARAPL1;RPS16;TRAF4;RPL27A;UNC119;RPL13A;PIM2;VIM;RPL9;GNL3
Natural Killer Cell Bone Marrow Mouse	2/13	0.0039686	0.0273103	24.8803	137.571	KLRB1;FOXP1
Lymphoid Cell Undefined Mouse	2/13	0.0039686	0.0273103	24.8803	137.571	IFNGR1;IL7R
Mesenchymal Cell Kidney Human	2/13	0.0039686	0.0273103	24.8803	137.571	ZEB1;VIM
Endothelial Cell Lung Mouse	5/144	0.0042566	0.0289117	4.99392	27.2632	RGCC;LUZP1;PDE4B;FXYD5;VIM
T Cell Blood Human	3/45	0.0044043	0.0295314	9.82688	53.3126	TCF7;LTB;IL7R
Meiotic Prophase Fetal Germ Cell Fetal Gonad Human	16/1049	0.00451049	0.0298606	2.22519	12.0191	TSPYL2;LUZP1;SATB1;JMJD1C;MACO1;FAM107B;ARL4A;SYPL1;THAP7;RNF19A;STK17B;OTULIN;PDCD4;SNX9;TBC1D15;OTULINL
Specialist Antigen Presenting Cell Undefined Mouse	2/15	0.00529118	0.0345911	21.0504	110.34	IFNGR1;IL7R
Leydig Precursor Cell Fetal Gonad Human	6/221	0.00591774	0.0382096	3.88679	19.9384	EEF1A1;ABLIM1;RCAN3;RPL13A;VIM;RPL9
T Helper Cell Undefined Mouse	2/16	0.00601805	0.0383834	19.5458	99.9376	IFNGR1;IL7R
Multilymphoid Progenitor Cell Umbilical Cord Blood Human	10/537	0.0064209	0.0404594	2.67677	13.5129	ITPKB;RBM38;BTG1;KLRB1;TRAF4;CAMK4;TCF7;PIM2;LTB;IL7R
Adipose-derived Stromal Cell Adipose Tissue Human	2/17	0.00678776	0.0417647	18.2418	91.0748	MYC;CD44
CD8+ T Cell Undefined Human	2/17	0.00678776	0.0417647	18.2418	91.0748	KLRB1;IL7R
Natural Killer Cell Blood Human	3/56	0.00811381	0.0493433	7.78302	37.4689	KLRB1;IL7R;CD44
